# Mechanisms underlying proximity between oral commensal bacteria

**DOI:** 10.1101/2020.09.29.318816

**Authors:** Dasith Perera, Anthony McLean, Viviana Morillo Lopez, Kaileigh Cloutier-Leblanc, Eric Almeida, Kiana Cabana, Jessica Mark Welch, Matthew Ramsey

## Abstract

Complex polymicrobial biofilm communities are abundant in nature particularly in the human oral cavity where their composition and fitness can affect health. While the study of these communities during disease is essential and prevalent, little is known about interactions within the healthy plaque community. Here we describe interactions between two of the most abundant species in this healthy microbiome, *Haemophilus parainfluenzae* and *Streptococcus mitis*. We discovered that *H. parainfluenzae* typically exists adjacent to Mitis group streptococci *in vivo* with which it also positively correlated based on microbiome data. By comparing *in vitro* coculture data to *ex vivo* microscopy we revealed that this co-occurrence is density dependent and further influenced by H_2_O_2_ production. We discovered that *H. parainfluenzae* has a more redundant, multifactorial response to H_2_O_2_ than related organisms and that the integrity of this system enhances streptococcal fitness. We also show that Mitis group streptococci can act as an *in vivo* source of NAD for *H. parainfluenzae* and that streptococci *in vitro* evoke patterns of carbon utilization from *H. parainfluenzae* that are similar to those observed *in vivo*. Our findings describe mechanistic interactions between two of the most abundant and prevalent members of healthy supragingival plaque that contribute to their survival *in vivo*.
