## Appendix 1 for "Mechanisms underlying proximity between oral commensal bacteria"

### Sheet: Up in coculture
	fold_change	id	pvalue	padj	log2FoldChange	gff_annotation
1	37.1945	fig|6666666.571729.peg.656	0.0141389	0.042886	5.21702	hypothetical protein
2	12.1395	fig|6666666.571729.peg.1162	4.92946e-50	3.30438e-47	3.60164	4-alpha-glucanotransferase (amylomaltase) (EC 2.4.1.25);Ontology_term
3	10.8665	fig|6666666.571729.peg.747	4.57043e-05	0.000341678	3.44181	Type IV pilin PilA
4	9.91604	fig|6666666.571729.peg.1163	8.38441e-68	1.68611e-64	3.30976	1%2C4-alpha-glucan (glycogen) branching enzyme%2C GH-13-type (EC 2.4.1.18);Ontology_term
5	9.4179	fig|6666666.571729.peg.1164	5.86805e-54	5.90033e-51	3.23541	Limit dextrin alpha-1%2C6-maltotetraose-hydrolase (EC 3.2.1.196);Ontology_term
6	6.52373	fig|6666666.571729.peg.744	0.000464202	0.0024566	2.7057	Leader peptidase (Prepilin peptidase) (EC 3.4.23.43) / N-methyltransferase (EC 2.1.1.-);Ontology_term
7	6.35222	fig|6666666.571729.peg.265	4.96986e-07	5.64654e-06	2.66726	Vitamin B12 ABC transporter%2C ATP-binding protein BtuD
8	5.65283	fig|6666666.571729.peg.102	6.53128e-19	7.72612e-17	2.49897	GALNS arylsulfatase regulator (Fe-S oxidoreductase)
9	5.55792	fig|6666666.571729.peg.173	6.65706e-17	5.82058e-15	2.47455	Putative ABC transporter of substrate X%2C permease subunit I
10	5.36578	fig|6666666.571729.peg.1645	2.87624e-05	0.000225063	2.42379	DNA ligase
11	5.35802	fig|6666666.571729.peg.40	0.00309927	0.0121969	2.4217	Hydroxymethylpyrimidine ABC transporter%2C transmembrane component
12	5.33704	fig|6666666.571729.peg.593	4.46807e-09	8.31971e-08	2.41604	hypothetical protein
13	5.29553	fig|6666666.571729.peg.60	2.94102e-06	2.88507e-05	2.40478	Glycerol uptake facilitator protein
14	5.12891	fig|6666666.571729.peg.32	0.0115213	0.036033	2.35865	Type IV pilus biogenesis protein PilM
15	5.08201	fig|6666666.571729.peg.105	7.90171e-31	2.64839e-28	2.3454	Sodium-Choline Symporter
16	4.84824	fig|6666666.571729.peg.1165	3.15845e-34	1.27033e-31	2.27746	Glucose-1-phosphate adenylyltransferase (EC 2.7.7.27);Ontology_term
17	4.81094	fig|6666666.571729.peg.592	0.00564604	0.0201673	2.26632	hypothetical protein
18	4.72029	fig|6666666.571729.peg.1288	4.33549e-06	4.07414e-05	2.23888	Type III restriction-modification system methylation subunit (EC 2.1.1.72);Ontology_term
19	4.67244	fig|6666666.571729.peg.595	1.56693e-08	2.62591e-07	2.22418	FIG00847847: hypothetical protein
20	4.67018	fig|6666666.571729.peg.174	3.59123e-11	1.11107e-09	2.22348	Putative ABC transporter of substrate X%2C permease subunit II
21	4.65016	fig|6666666.571729.peg.254	2.55026e-05	0.000204325	2.21728	hypothetical protein
22	4.62942	fig|6666666.571729.peg.1235	1.89002e-16	1.52033e-14	2.21083	Oligopeptide/dipeptide ABC transporter%2C permease protein / Oligopeptide/dipeptide ABC transporter%2C ATP-binding protein
23	4.59544	fig|6666666.571729.peg.131	3.31863e-21	5.13366e-19	2.2002	Site-specific tyrosine recombinase XerC
24	4.58429	fig|6666666.571729.peg.690	4.84423e-09	8.93739e-08	2.1967	hypothetical protein
25	4.53914	fig|6666666.571729.peg.95	3.38663e-14	1.94586e-12	2.18242	Phosphoribosylformylglycinamidine synthase%2C synthetase subunit (EC 6.3.5.3) / Phosphoribosylformylglycinamidine synthase%2C glutamine amidotransferase subunit (EC 6.3.5.3);Ontology_term
26	4.49622	fig|6666666.571729.peg.274	7.9154e-12	2.65298e-10	2.16871	hypothetical protein
27	4.4707	fig|6666666.571729.peg.101	7.26023e-05	0.00052144	2.1605	small multidrug resistance family (SMR) protein
28	4.4683	fig|6666666.571729.peg.25	3.95737e-05	0.000298062	2.15973	AAA+ ATPase superfamily protein YifB/ComM%2C associated with DNA recombination
29	4.40966	fig|6666666.571729.peg.1865	2.31773e-07	2.84205e-06	2.14067	Dihydrofolate reductase (EC 1.5.1.3);Ontology_term
30	4.39742	fig|6666666.571729.peg.649	0.00809516	0.0267753	2.13666	hypothetical protein
31	4.16339	fig|6666666.571729.peg.501	4.78614e-08	7.07715e-07	2.05776	hypothetical protein
32	4.13522	fig|6666666.571729.peg.930	6.07722e-35	3.05532e-32	2.04796	hypothetical protein
33	4.08984	fig|6666666.571729.peg.596	0.000397596	0.00213788	2.03204	Efflux ABC transporter%2C ATP-binding protein
34	3.99249	fig|6666666.571729.peg.502	2.31113e-08	3.631e-07	1.99729	hypothetical protein
35	3.98777	fig|6666666.571729.peg.323	1.43895e-25	3.61716e-23	1.99558	DNA transformation protein TfoX
36	3.96686	fig|6666666.571729.peg.257	2.5743e-30	7.39559e-28	1.988	Tryptophanase (EC 4.1.99.1);Ontology_term
37	3.92257	fig|6666666.571729.peg.849	2.49345e-12	9.64293e-11	1.9718	Guanylate kinase (EC 2.7.4.8);Ontology_term
38	3.88406	fig|6666666.571729.peg.252	0.000479592	0.00252476	1.95756	hypothetical protein
39	3.84121	fig|6666666.571729.peg.249	8.18173e-06	7.21643e-05	1.94156	Lysophospholipase L2 (EC 3.1.1.5);Ontology_term
40	3.81968	fig|6666666.571729.peg.435	6.48149e-17	5.82058e-15	1.93345	Biofilm PGA synthesis deacetylase PgaB (EC 3.-)
41	3.79542	fig|6666666.571729.peg.792	1.12165e-12	4.90356e-11	1.92426	N-acetylmannosamine kinase (EC 2.7.1.60);Ontology_term
42	3.76236	fig|6666666.571729.peg.969	2.21639e-05	0.000180452	1.91164	Trehalose operon transcriptional repressor
43	3.74988	fig|6666666.571729.peg.1138	3.58057e-24	8.00059e-22	1.90685	Dihydrolipoamide succinyltransferase component (E2) of 2-oxoglutarate dehydrogenase complex (EC 2.3.1.61);Ontology_term
44	3.65938	fig|6666666.571729.peg.648	0.000234548	0.00137917	1.8716	Mobile element protein
45	3.59674	fig|6666666.571729.peg.793	1.65305e-12	6.64859e-11	1.84669	Sialic acid utilization regulator%2C RpiR family
46	3.53981	fig|6666666.571729.peg.172	5.65686e-15	3.92274e-13	1.82367	Putative ABC transporter of substrate X%2C ATP-binding subunit
47	3.53868	fig|6666666.571729.peg.1075	1.90788e-15	1.42102e-13	1.82321	Uncharacterized integral membrane protein GSU2901
48	3.52351	fig|6666666.571729.peg.402	0.000653372	0.00328575	1.81701	3'(2')%2C5'-bisphosphate nucleotidase (EC 3.1.3.7);Ontology_term
49	3.51477	fig|6666666.571729.peg.470	4.04657e-12	1.42766e-10	1.81343	hypothetical protein
50	3.48068	fig|6666666.571729.peg.689	0.00299426	0.0118533	1.79937	hypothetical protein
51	3.47998	fig|6666666.571729.peg.1189	0.000127928	0.000854697	1.79908	Zn-ribbon-containing%2C possibly nucleic-acid-binding protein
52	3.44188	fig|6666666.571729.peg.171	0.000183988	0.00116352	1.7832	Protein SlyX
53	3.43378	fig|6666666.571729.peg.1122	0.000321676	0.00180696	1.7798	Phage integrase
54	3.43309	fig|6666666.571729.peg.1247	1.63108e-07	2.07601e-06	1.77951	Iron(III) ABC transporter%2C ATP-binding protein
55	3.38381	fig|6666666.571729.peg.61	1.23927e-10	3.07675e-09	1.75865	Glycerol kinase (EC 2.7.1.30);Ontology_term
56	3.38264	fig|6666666.571729.peg.17	1.20286e-22	2.19905e-20	1.75815	Oligopeptide ABC transporter%2C substrate-binding protein OppA (TC 3.A.1.5.1)
57	3.3654	fig|6666666.571729.peg.544	1.15933e-07	1.5139e-06	1.75078	dTDP-glucose 4%2C6-dehydratase (EC 4.2.1.46);Ontology_term
58	3.35327	fig|6666666.571729.peg.403	0.0169605	0.0497196	1.74557	hypothetical protein
59	3.31616	fig|6666666.571729.peg.1681	0.000778995	0.00383022	1.72951	hypothetical protein
60	3.30218	fig|6666666.571729.peg.134	4.30085e-07	4.99942e-06	1.72342	Shikimate 5-dehydrogenase I alpha (EC 1.1.1.25);Ontology_term
61	3.28671	fig|6666666.571729.peg.2	2.83435e-14	1.67643e-12	1.71665	Methionine ABC transporter ATP-binding protein
62	3.2683	fig|6666666.571729.peg.1011	5.48349e-14	3.06314e-12	1.70854	CRISPR-associated endonuclease Cas9
63	3.2402	fig|6666666.571729.peg.1141	4.239e-07	4.95618e-06	1.69608	Succinyl-CoA ligase [ADP-forming] alpha chain (EC 6.2.1.5);Ontology_term
64	3.22577	fig|6666666.571729.peg.896	3.89214e-07	4.60417e-06	1.68964	5'-deoxynucleotidase YfbR (EC 3.1.3.89);Ontology_term
65	3.21884	fig|6666666.571729.peg.161	7.7064e-07	8.46862e-06	1.68654	hypothetical protein
66	3.20262	fig|6666666.571729.peg.475	0.0027976	0.011252	1.67925	Transcriptional regulator%2C AsnC family
67	3.1936	fig|6666666.571729.peg.1639	0.000169463	0.00109228	1.67518	Transcriptional factor MdcH
68	3.18973	fig|6666666.571729.peg.1191	6.23768e-09	1.12e-07	1.67344	Cysteine desulfurase (EC 2.8.1.7) > sulfur transfer pathway protein CsdA;Ontology_term
69	3.15905	fig|6666666.571729.peg.778	1.80129e-21	3.01866e-19	1.65949	Cytochrome c552 precursor (EC 1.7.2.2);Ontology_term
70	3.14073	fig|6666666.571729.peg.791	3.54046e-10	7.91096e-09	1.6511	N-acetylmannosamine-6-phosphate 2-epimerase (EC 5.1.3.9);Ontology_term
71	3.13173	fig|6666666.571729.peg.629	1.93497e-06	1.97524e-05	1.64696	NADP-specific glutamate dehydrogenase (EC 1.4.1.4);Ontology_term
72	3.07908	fig|6666666.571729.peg.525	0.00043584	0.0023126	1.6225	D-glycerate transporter (predicted)
73	3.06503	fig|6666666.571729.peg.597	2.01811e-07	2.53651e-06	1.6159	hypothetical protein
74	3.0627	fig|6666666.571729.peg.20	1.73154e-07	2.19002e-06	1.61481	Oligopeptide ABC transporter%2C ATP-binding protein OppD (TC 3.A.1.5.1)
75	3.0462	fig|6666666.571729.peg.748	2.5978e-10	5.93656e-09	1.60701	1%2C6-anhydro-N-acetylmuramyl-L-alanine amidase
76	3.0365	fig|6666666.571729.peg.1260	5.69179e-10	1.23077e-08	1.60241	hypothetical protein
77	3.03231	fig|6666666.571729.peg.1137	2.04359e-17	2.05483e-15	1.60042	2-oxoglutarate dehydrogenase E1 component (EC 1.2.4.2);Ontology_term
78	3.02845	fig|6666666.571729.peg.21	2.01596e-06	2.04752e-05	1.59858	Oligopeptide ABC transporter%2C ATP-binding protein OppF (TC 3.A.1.5.1)
79	3.02637	fig|6666666.571729.peg.1113	7.09987e-11	1.90371e-09	1.59759	Uncharacterized DUF218 membrane proteinn PM0506
80	3.0005	fig|6666666.571729.peg.560	8.75811e-17	7.33857e-15	1.5852	hypothetical protein
81	2.99668	fig|6666666.571729.peg.1814	5.20784e-24	1.0473e-21	1.58336	Alanyl-tRNA synthetase (EC 6.1.1.7);Ontology_term
82	2.9878	fig|6666666.571729.peg.1192	0.000293334	0.00166168	1.57908	Micrococcal nuclease (thermonuclease) homologs
83	2.98774	fig|6666666.571729.peg.1477	6.97279e-11	1.8949e-09	1.57906	Uncharacterized protein MSMEG_6412
84	2.98485	fig|6666666.571729.peg.176	1.13638e-06	1.19647e-05	1.57766	Sodium-dependent anion transporter family
85	2.9548	fig|6666666.571729.peg.1246	1.0792e-09	2.21456e-08	1.56306	ABC transporter%2C substrate-binding protein (cluster 8%2C B12/iron complex)
86	2.94783	fig|6666666.571729.peg.1927	3.37916e-15	2.42696e-13	1.55965	Carbonic anhydrase%2C alpha class (EC 4.2.1.1);Ontology_term
87	2.94564	fig|6666666.571729.peg.929	2.56891e-12	9.74732e-11	1.55858	hypothetical protein
88	2.92833	fig|6666666.571729.peg.106	8.57223e-05	0.000604869	1.55008	Predicted permeases
89	2.91407	fig|6666666.571729.peg.965	0.000189158	0.00118079	1.54303	Permease of the drug/metabolite transporter (DMT) superfamily
90	2.91069	fig|6666666.571729.peg.100	2.03241e-07	2.53862e-06	1.54136	5'-nucleotidase (EC 3.1.3.5)%3B 2'%2C3'-cyclic-nucleotide 2'-phosphodiesterase (EC 3.1.4.16)%3B Putative UDP-sugar hydrolase (EC 3.6.1.45);Ontology_term
91	2.89433	fig|6666666.571729.peg.1147	0.000634695	0.00320696	1.53323	UPF0115 protein YfcN
92	2.89139	fig|6666666.571729.peg.1234	2.73451e-05	0.000215651	1.53176	Putative glutathione transporter%2C permease component
93	2.88598	fig|6666666.571729.peg.511	4.2052e-10	9.29302e-09	1.52906	DNA uptake protein and related DNA-binding proteins
94	2.88085	fig|6666666.571729.peg.1502	5.20185e-11	1.56133e-09	1.52649	Ferric iron ABC transporter%2C iron-binding protein
95	2.86785	fig|6666666.571729.peg.1325	1.0524e-10	2.72502e-09	1.51997	Ribulosamine/erythrulosamine 3-kinase potentially involved in protein deglycation
96	2.84973	fig|6666666.571729.peg.1287	0.000346832	0.00192143	1.51083	Type III restriction-modification system restriction subunit (EC 3.1.21.5);Ontology_term
97	2.84616	fig|6666666.571729.peg.436	1.15025e-17	1.21745e-15	1.50902	Biofilm PGA outer membrane secretin PgaA
98	2.84029	fig|6666666.571729.peg.242	1.02237e-07	1.36158e-06	1.50604	Fructose-1%2C6-bisphosphatase%2C GlpX type (EC 3.1.3.11);Ontology_term
99	2.75386	fig|6666666.571729.peg.3	2.75913e-06	2.7333e-05	1.46146	Methionine ABC transporter permease protein
100	2.74474	fig|6666666.571729.peg.1446	0.00170734	0.00754606	1.45667	Allophanate hydrolase 2 subunit 2 (EC 3.5.1.54);Ontology_term
101	2.73843	fig|6666666.571729.peg.1273	8.7023e-13	4.16804e-11	1.45335	Universal stress protein E
102	2.72902	fig|6666666.571729.peg.158	0.000208825	0.00127257	1.44838	Endonuclease V (EC 3.2.2.17);Ontology_term
103	2.70498	fig|6666666.571729.peg.256	0.00658839	0.0228435	1.43562	hypothetical protein
104	2.69273	fig|6666666.571729.peg.1038	8.70501e-13	4.16804e-11	1.42907	Tripeptide aminopeptidase (EC 3.4.11.4);Ontology_term
105	2.68236	fig|6666666.571729.peg.720	6.41709e-13	3.22619e-11	1.4235	hypothetical protein
106	2.67087	fig|6666666.571729.peg.130	8.05554e-10	1.68747e-08	1.41731	Histone acetyltransferase HPA2 and related acetyltransferases
107	2.66515	fig|6666666.571729.peg.261	0.00848644	0.0278185	1.41421	hypothetical protein
108	2.66182	fig|6666666.571729.peg.775	2.72612e-13	1.44269e-11	1.41241	NrfD protein
109	2.65949	fig|6666666.571729.peg.258	1.6254e-08	2.67925e-07	1.41115	Tyrosine-specific transport protein
110	2.65465	fig|6666666.571729.peg.434	5.87043e-08	8.43245e-07	1.40852	Biofilm PGA synthesis N-glycosyltransferase PgaC (EC 2.4.-.-);Ontology_term
111	2.65091	fig|6666666.571729.peg.1258	4.65901e-06	4.3578e-05	1.40649	hypothetical protein
112	2.64785	fig|6666666.571729.peg.1017	0.00420668	0.0157829	1.40482	Cell division inhibitor Slr1223 (YfcH in EC)%2C contains epimerase/dehydratase and DUF1731 domains
113	2.62828	fig|6666666.571729.peg.1719	5.85948e-15	3.9278e-13	1.39412	Aldose 1-epimerase (EC 5.1.3.3);Ontology_term
114	2.62434	fig|6666666.571729.peg.1720	5.78906e-10	1.23849e-08	1.39195	Galactokinase (EC 2.7.1.6);Ontology_term
115	2.62373	fig|6666666.571729.peg.33	3.53918e-17	3.38919e-15	1.39162	Multimodular transpeptidase-transglycosylase (EC 2.4.1.129) (EC 3.4.-.-);Ontology_term
116	2.60889	fig|6666666.571729.peg.433	4.43524e-07	5.12602e-06	1.38344	AagD
117	2.60777	fig|6666666.571729.peg.19	0.000188106	0.00118079	1.38282	Oligopeptide ABC transporter%2C permease protein OppC (TC 3.A.1.5.1)
118	2.59985	fig|6666666.571729.peg.259	2.42453e-05	0.000195029	1.37843	hypothetical protein
119	2.59487	fig|6666666.571729.peg.1916	0.000175031	0.00112098	1.37566	Glycosyl transferase
120	2.59189	fig|6666666.571729.peg.1083	0.000126095	0.000849219	1.374	Peptide transport system ATP-binding protein sapF (TC 3.A.1.5.5)
121	2.58751	fig|6666666.571729.peg.148	3.31959e-12	1.21376e-10	1.37157	Nitrate/nitrite response regulator protein NarP
122	2.587	fig|6666666.571729.peg.583	0.00111285	0.00522563	1.37128	FIGfam138462: Acyl-CoA synthetase%2C AMP-(fatty) acid ligase
123	2.58676	fig|6666666.571729.peg.1315	0.000845978	0.00409943	1.37115	hypothetical protein
124	2.57916	fig|6666666.571729.peg.1775	4.17544e-06	4.01231e-05	1.3669	Ribosome LSU-associated GTP-binding protein HflX
125	2.57195	fig|6666666.571729.peg.1774	1.48486e-12	6.22096e-11	1.36286	RNA-binding protein Hfq
126	2.5567	fig|6666666.571729.peg.1657	0.00019574	0.00121492	1.35428	VgrG protein
127	2.5544	fig|6666666.571729.peg.159	0.0116583	0.0363486	1.35299	hypothetical protein
128	2.55392	fig|6666666.571729.peg.104	1.64739e-08	2.69341e-07	1.35271	Choline-sulfatase (EC 3.1.6.6);Ontology_term
129	2.55347	fig|6666666.571729.peg.1595	0.00176712	0.0077591	1.35246	Ribonucleotide reductase of class III (anaerobic)%2C activating protein (EC 1.97.1.4);Ontology_term
130	2.55188	fig|6666666.571729.peg.1078	8.55783e-07	9.25258e-06	1.35156	Aspartokinase (EC 2.7.2.4);Ontology_term
131	2.53945	fig|6666666.571729.peg.1085	0.000372574	0.00202499	1.34451	ABC transporter%2C permease protein 2 (cluster 5%2C nickel/peptides/opines)
132	2.53903	fig|6666666.571729.peg.1678	2.98449e-05	0.000232628	1.34428	hypothetical protein
133	2.5334	fig|6666666.571729.peg.322	0.00191801	0.0081892	1.34108	Patatin-like phospholipase
134	2.513	fig|6666666.571729.peg.160	0.00782845	0.0259786	1.32941	hypothetical protein
135	2.49966	fig|6666666.571729.peg.18	0.00175219	0.00771039	1.32173	Oligopeptide ABC transporter%2C permease protein OppB (TC 3.A.1.5.1)
136	2.49362	fig|6666666.571729.peg.1406	3.09728e-08	4.79126e-07	1.31824	Lysine exporter LysO
137	2.49092	fig|6666666.571729.peg.855	1.66105e-05	0.000138605	1.31668	Glutamine synthetase adenylyl-L-tyrosine phosphorylase (EC 2.7.7.89) / Glutamate-ammonia-ligase adenylyltransferase (EC 2.7.7.42);Ontology_term
138	2.49031	fig|6666666.571729.peg.842	0.000499382	0.00260846	1.31632	hypothetical protein
139	2.48265	fig|6666666.571729.peg.23	4.80783e-07	5.52488e-06	1.31188	GTP-binding protein EngB
140	2.47554	fig|6666666.571729.peg.1726	1.17087e-09	2.37841e-08	1.30774	Galactose/methyl galactoside ABC transporter%2C permease protein MglC (EC 3.6.3.17);Ontology_term
141	2.46307	fig|6666666.571729.peg.1380	7.03068e-09	1.24024e-07	1.30046	Phosphoenolpyruvate carboxylase (EC 4.1.1.31);Ontology_term
142	2.45357	fig|6666666.571729.peg.1243	8.96069e-06	7.83476e-05	1.29488	TonB-dependent receptor%3B Outer membrane receptor for ferrienterochelin and colicins
143	2.44945	fig|6666666.571729.peg.1786	0.000302263	0.00170745	1.29246	tRNA(Ile)-lysidine synthetase (EC 6.3.4.19);Ontology_term
144	2.44644	fig|6666666.571729.peg.1877	5.87958e-06	5.35015e-05	1.29068	hypothetical protein
145	2.4293	fig|6666666.571729.peg.1	2.07377e-05	0.000169527	1.28054	D-glycero-beta-D-manno-heptose-1%2C7-bisphosphate 7-phosphatase (EC 3.1.3.82);Ontology_term
146	2.42352	fig|6666666.571729.peg.1447	0.00021765	0.0013144	1.27711	Allophanate hydrolase 2 subunit 1 (EC 3.5.1.54);Ontology_term
147	2.4196	fig|6666666.571729.peg.84	1.40325e-05	0.000119573	1.27477	Aspartate--ammonia ligase (EC 6.3.1.1);Ontology_term
148	2.41213	fig|6666666.571729.peg.933	7.91891e-08	1.09075e-06	1.27031	hypothetical protein
149	2.4116	fig|6666666.571729.peg.41	0.00910891	0.0295929	1.26999	Hydroxymethylpyrimidine ABC transporter%2C ATPase component
150	2.40981	fig|6666666.571729.peg.1359	5.12175e-12	1.74573e-10	1.26892	Putative high-affinity iron permease
151	2.40055	fig|6666666.571729.peg.1236	0.000117949	0.000804054	1.26337	Oligopeptide ABC transporter%2C ATP-binding protein OppF (TC 3.A.1.5.1)
152	2.3979	fig|6666666.571729.peg.400	1.15756e-06	1.21242e-05	1.26177	6-phosphogluconolactonase (EC 3.1.1.31)%2C eukaryotic type;Ontology_term
153	2.3975	fig|6666666.571729.peg.658	1.56445e-11	4.91581e-10	1.26153	Ribosome-associated inhibitor A
154	2.38961	fig|6666666.571729.peg.1391	0.0123611	0.0382434	1.25677	ATPase component NikO of energizing module of nickel ECF transporter
155	2.38719	fig|6666666.571729.peg.1223	8.90416e-08	1.20176e-06	1.25532	Exodeoxyribonuclease V beta chain (EC 3.1.11.5);Ontology_term
156	2.3686	fig|6666666.571729.peg.1233	6.59911e-11	1.82725e-09	1.24403	ABC transporter%2C substrate-binding protein (cluster 5%2C nickel/peptides/opines)
157	2.3663	fig|6666666.571729.peg.1455	1.69186e-10	4.14918e-09	1.24263	NADP-dependent malic enzyme (EC 1.1.1.40);Ontology_term
158	2.35778	fig|6666666.571729.peg.7	2.74815e-07	3.3093e-06	1.23743	hypothetical protein
159	2.3563	fig|6666666.571729.peg.1475	0.000218547	0.00131586	1.23653	Aerobic respiration control sensor protein ArcB (EC 2.7.13.3);Ontology_term
160	2.35526	fig|6666666.571729.peg.600	0.000180607	0.00114575	1.23588	3-oxoacyl-[acyl-carrier-protein] synthase III (EC 2.3.1.41);Ontology_term
161	2.34874	fig|6666666.571729.peg.1139	1.25616e-06	1.30213e-05	1.23188	Predicted hydroxymethylpyrimidine transporter CytX
162	2.34465	fig|6666666.571729.peg.1936	0.000265135	0.00152339	1.22937	Uncharacterized protein YfgD%2C not an arsenate reductase
163	2.34416	fig|6666666.571729.peg.687	0.0036661	0.0140966	1.22907	Phosphoribosylamine--glycine ligase (EC 6.3.4.13);Ontology_term
164	2.33925	fig|6666666.571729.peg.1724	2.83598e-12	1.05614e-10	1.22605	Galactose/methyl galactoside ABC transporter%2C substrate-binding protein MglB (EC 3.6.3.17);Ontology_term
165	2.33597	fig|6666666.571729.peg.1140	2.65016e-05	0.000210144	1.22402	Succinyl-CoA ligase [ADP-forming] beta chain (EC 6.2.1.5);Ontology_term
166	2.33514	fig|6666666.571729.peg.281	2.26832e-07	2.79853e-06	1.22351	hypothetical protein
167	2.33142	fig|6666666.571729.peg.730	8.86121e-08	1.20176e-06	1.22121	Rod shape-determining protein RodA
168	2.32949	fig|6666666.571729.peg.728	9.5744e-13	4.4777e-11	1.22002	D-alanyl-D-alanine carboxypeptidase (EC 3.4.16.4);Ontology_term
169	2.31904	fig|6666666.571729.peg.1723	3.91112e-09	7.42005e-08	1.21353	Galactose operon repressor%2C GalR-LacI family of transcriptional regulators
170	2.31409	fig|6666666.571729.peg.1636	0.00184116	0.0079625	1.21044	Putative DNA-binding protein in cluster with Type I restriction-modification system
171	2.30663	fig|6666666.571729.peg.1257	0.000224265	0.00133827	1.20579	hypothetical protein
172	2.30407	fig|6666666.571729.peg.1003	1.28627e-08	2.17369e-07	1.20419	Ribonuclease G
173	2.29606	fig|6666666.571729.peg.263	0.000489051	0.00256784	1.19916	hypothetical protein
174	2.29331	fig|6666666.571729.peg.920	0.00472805	0.0173506	1.19743	Anaerobic respiratory reductase chaperone
175	2.28941	fig|6666666.571729.peg.522	0.0160131	0.0474212	1.19497	23S rRNA (uracil(1939)-C(5))-methyltransferase (EC 2.1.1.190);Ontology_term
176	2.26081	fig|6666666.571729.peg.1402	1.36033e-12	5.82046e-11	1.17684	Hydrogenase-4 component B
177	2.25509	fig|6666666.571729.peg.1547	5.67362e-07	6.40991e-06	1.17319	Cystathionine beta-lyase (EC 4.4.1.8);Ontology_term
178	2.25474	fig|6666666.571729.peg.1248	0.000545868	0.00281472	1.17296	Vitamin B12 ABC transporter%2C permease protein BtuC
179	2.25176	fig|6666666.571729.peg.538	0.000992999	0.00472085	1.17106	Glycosyltransferase
180	2.24892	fig|6666666.571729.peg.1401	1.07049e-10	2.72502e-09	1.16923	Hydrogenase-4 component C
181	2.23939	fig|6666666.571729.peg.423	0.000901711	0.00435899	1.16311	deoxyribose-phosphate aldolase( EC:4.1.2.4 );Ontology_term
182	2.22738	fig|6666666.571729.peg.284	0.00071465	0.00353981	1.15535	Shikimate 5-dehydrogenase I gamma (EC 1.1.1.25);Ontology_term
183	2.2264	fig|6666666.571729.peg.683	1.80678e-10	4.37763e-09	1.15472	Aerobic respiration control response regulator ArcA
184	2.21151	fig|6666666.571729.peg.794	3.06301e-08	4.77497e-07	1.14503	N-acetylneuraminate lyase (EC 4.1.3.3);Ontology_term
185	2.20717	fig|6666666.571729.peg.653	0.000285592	0.00163161	1.1422	Phosphoserine phosphatase (EC 3.1.3.3);Ontology_term
186	2.20679	fig|6666666.571729.peg.578	0.00167444	0.00743334	1.14195	FIG021862: membrane protein%2C exporter
187	2.20009	fig|6666666.571729.peg.119	0.00380333	0.0144584	1.13756	Chloride channel protein EriC
188	2.19423	fig|6666666.571729.peg.934	7.38045e-07	8.29167e-06	1.13371	Pentapeptide repeat family protein
189	2.1843	fig|6666666.571729.peg.1682	2.0889e-10	4.94209e-09	1.12717	T6SS component Hcp
190	2.17245	fig|6666666.571729.peg.1255	0.000474699	0.00250556	1.11933	ABC-type antimicrobial peptide transport system%2C permease component
191	2.17227	fig|6666666.571729.peg.175	6.87483e-08	9.66923e-07	1.1192	Possible ABC transporter%2C periplasmic substrate X binding protein precursor
192	2.17189	fig|6666666.571729.peg.913	0.000221175	0.00132376	1.11895	ImpA
193	2.16866	fig|6666666.571729.peg.776	5.08789e-08	7.46843e-07	1.11681	NrfC protein
194	2.16832	fig|6666666.571729.peg.1232	2.57605e-06	2.57734e-05	1.11658	DNA protection during starvation protein
195	2.14691	fig|6666666.571729.peg.1084	0.00228886	0.00945466	1.10226	Peptide ABC transporter%2C ATP-binding protein SapD
196	2.1451	fig|6666666.571729.peg.1588	0.0148216	0.0445638	1.10105	Hypothetical protein VC0266 (sugar utilization related?)
197	2.13497	fig|6666666.571729.peg.686	0.000505665	0.00263444	1.09422	IMP cyclohydrolase (EC 3.5.4.10) / Phosphoribosylaminoimidazolecarboxamide formyltransferase (EC 2.1.2.3);Ontology_term
198	2.13267	fig|6666666.571729.peg.153	7.74905e-10	1.64035e-08	1.09266	Uncharacterized protein EC-HemY in Proteobacteria (unrelated to HemY-type PPO in GramPositives)
199	2.12989	fig|6666666.571729.peg.1638	0.000164164	0.00106152	1.09078	putative 5'(3')-deoxyribonucleotidase
200	2.12693	fig|6666666.571729.peg.339	2.65423e-05	0.000210144	1.08877	hypothetical protein
201	2.12512	fig|6666666.571729.peg.866	0.000333574	0.00186338	1.08754	beta-galactosidase (EC 3.2.1.23);Ontology_term
202	2.10798	fig|6666666.571729.peg.112	0.006897	0.0237498	1.07586	tRNA 5-methylaminomethyl-2-thiouridine synthesis sulfur carrier protein TusA
203	2.10584	fig|6666666.571729.peg.960	0.00225218	0.00935771	1.0744	Inner membrane protein YedI
204	2.10575	fig|6666666.571729.peg.1631	0.000214111	0.00129692	1.07433	AAA ATPase%2C central region
205	2.09186	fig|6666666.571729.peg.1901	5.68656e-09	1.03024e-07	1.06478	Outer membrane protein P2 precursor
206	2.08977	fig|6666666.571729.peg.693	0.00100648	0.00476241	1.06334	hypothetical protein
207	2.08785	fig|6666666.571729.peg.1112	4.68009e-08	6.97161e-07	1.06202	Oxygen-insensitive NAD(P)H nitroreductase (EC 1.-.-.-) / Dihydropteridine reductase (EC 1.5.1.34);Ontology_term
208	2.06664	fig|6666666.571729.peg.696	1.10632e-07	1.46369e-06	1.04728	Na+/H+ antiporter NhaB
209	2.06351	fig|6666666.571729.peg.177	0.00211122	0.00884512	1.0451	Putative metabolite transport protein YjhB
210	2.0621	fig|6666666.571729.peg.1369	0.00104161	0.00490893	1.04411	pseudoazurin
211	2.0594	fig|6666666.571729.peg.763	0.00501238	0.0180968	1.04222	Phosphatidate cytidylyltransferase (EC 2.7.7.41);Ontology_term
212	2.05601	fig|6666666.571729.peg.1976	0.000525839	0.00271841	1.03985	UDP-2%2C3-diacylglucosamine diphosphatase (EC 3.6.1.54);Ontology_term
213	2.05578	fig|6666666.571729.peg.697	0.00104232	0.00490893	1.03969	Transcriptional regulator for fatty acid degradation FadR%2C GntR family
214	2.05302	fig|6666666.571729.peg.1209	0.0128013	0.0395443	1.03774	tRNA pseudouridine(65) synthase (EC 5.4.99.26);Ontology_term
215	2.04866	fig|6666666.571729.peg.1372	0.00594972	0.0210279	1.03468	ABC-type Fe3+-hydroxamate transport system%2C periplasmic component
216	2.04646	fig|6666666.571729.peg.382	0.00624137	0.0217528	1.03313	LSU rRNA pseudouridine(746) synthase (EC 5.4.99.29) @ tRNA pseudouridine(32) synthase (EC 5.4.99.28);Ontology_term
217	2.04633	fig|6666666.571729.peg.729	1.77242e-06	1.81853e-05	1.03304	Septum-associated rare lipoprotein A
218	2.01966	fig|6666666.571729.peg.266	4.38945e-10	9.59476e-09	1.01411	thiamine-phosphate pyrophosphorylase( EC:2.5.1.3 );Ontology_term
219	2.01753	fig|6666666.571729.peg.1919	0.000669426	0.00334879	1.01259	FIG00696423: hypothetical protein
220	2.01549	fig|6666666.571729.peg.1721	5.83346e-08	8.43245e-07	1.01113	Galactokinase (EC 2.7.1.6);Ontology_term
221	2.01076	fig|6666666.571729.peg.279	0.0117356	0.0365328	1.00774	Ribonuclease BN
222	2.004	fig|6666666.571729.peg.1979	0.00479494	0.017532	1.00288	hypothetical protein

### Sheet: Down in coculture
	fold_change	id	pvalue	padj	log2FoldChange	gff_annotation
1	-7.49267	fig|6666666.571729.peg.756	0.00059093	0.00301614	-2.90548	FIG00697202: hypothetical protein
2	-5.51085	fig|6666666.571729.peg.882	1.05832e-08	1.81905e-07	-2.46228	Monothiol glutaredoxin GrxD
3	-5.45433	fig|6666666.571729.peg.904	1.43514e-14	9.30988e-13	-2.4474	hypothetical protein
4	-5.38613	fig|6666666.571729.peg.666	4.31314e-12	1.49547e-10	-2.42925	UPF0394 inner membrane protein YeeE
5	-4.6239	fig|6666666.571729.peg.680	0.00372975	0.014314	-2.20911	LSU ribosomal protein L36p @ LSU ribosomal protein L36p%2C zinc-independent
6	-4.56373	fig|6666666.571729.peg.1296	0.00569905	0.0203205	-2.19021	Exodeoxyribonuclease VII small subunit (EC 3.1.11.6);Ontology_term
7	-4.45235	fig|6666666.571729.peg.1754	0.000248333	0.00143918	-2.15457	Dihydroneopterin triphosphate pyrophosphohydrolase type 2
8	-4.36648	fig|6666666.571729.peg.1825	0.00014351	0.000946225	-2.12647	Lipid-A-disaccharide synthase (EC 2.4.1.182);Ontology_term
9	-4.36408	fig|6666666.571729.peg.903	1.29804e-20	1.86454e-18	-2.12568	O-acetylhomoserine sulfhydrylase (EC 2.5.1.49) @ O-succinylhomoserine sulfhydrylase (EC 2.5.1.48);Ontology_term
10	-4.23352	fig|6666666.571729.peg.1340	1.52335e-12	6.25197e-11	-2.08186	Transcription elongation factor GreA
11	-4.21904	fig|6666666.571729.peg.665	1.65838e-05	0.000138605	-2.07691	UPF0033 protein YeeD
12	-4.08518	fig|6666666.571729.peg.906	8.9284e-06	7.83476e-05	-2.0304	hypothetical protein
13	-4.02865	fig|6666666.571729.peg.1728	0.000126686	0.000849219	-2.0103	Protein IscX%2C believed to be involved in assembly of Fe-S clusters
14	-3.98026	fig|6666666.571729.peg.1700	1.68314e-13	9.14807e-12	-1.99286	Cytochrome c551 peroxidase (EC 1.11.1.5);Ontology_term
15	-3.97473	fig|6666666.571729.peg.1108	0.0113513	0.0356123	-1.99086	hypothetical protein
16	-3.92443	fig|6666666.571729.peg.1751	4.22979e-06	4.01231e-05	-1.97248	Crossover junction endodeoxyribonuclease RuvC (EC 3.1.22.4);Ontology_term
17	-3.75955	fig|6666666.571729.peg.881	0.000390893	0.00211313	-1.91056	Beta-propeller domains of methanol dehydrogenase type
18	-3.65754	fig|6666666.571729.peg.1884	9.19509e-12	3.03136e-10	-1.87088	Nucleoid-associated protein YaaK
19	-3.56875	fig|6666666.571729.peg.1770	7.07685e-05	0.000511926	-1.83542	Phage integrase
20	-3.56335	fig|6666666.571729.peg.1516	3.58174e-07	4.28743e-06	-1.83324	Thiol peroxidase%2C Tpx-type (EC 1.11.1.15);Ontology_term
21	-3.43483	fig|6666666.571729.peg.241	2.51004e-14	1.5774e-12	-1.78024	Cell division protein ZapB
22	-3.41224	fig|6666666.571729.peg.1305	8.72906e-16	6.75159e-14	-1.77072	Threonyl-tRNA synthetase (EC 6.1.1.3);Ontology_term
23	-3.39965	fig|6666666.571729.peg.1644	1.01051e-06	1.0752e-05	-1.76538	D-sedoheptulose 7-phosphate isomerase (EC 5.3.1.28);Ontology_term
24	-3.35729	fig|6666666.571729.peg.1897	5.37885e-11	1.59071e-09	-1.7473	Putative glutamine amidotransferase YafJ
25	-3.3246	fig|6666666.571729.peg.838	3.64046e-09	6.97235e-08	-1.73318	Uracil permease @ Uracil:proton symporter UraA
26	-3.31326	fig|6666666.571729.peg.338	3.71122e-20	4.97551e-18	-1.72825	Hybrid peroxiredoxin hyPrx5 (EC 1.11.1.15);Ontology_term
27	-3.25986	fig|6666666.571729.peg.1769	0.000106057	0.000727917	-1.70481	hypothetical protein
28	-3.25114	fig|6666666.571729.peg.45	3.41348e-12	1.2258e-10	-1.70094	DNA primase DnaG
29	-3.20614	fig|6666666.571729.peg.1819	3.09737e-10	6.99867e-09	-1.68084	Heat shock protein 10 kDa family chaperone GroES
30	-3.15886	fig|6666666.571729.peg.204	2.78858e-06	2.74893e-05	-1.6594	Xanthine-guanine phosphoribosyltransferase (EC 2.4.2.22);Ontology_term
31	-3.11113	fig|6666666.571729.peg.1338	6.02022e-11	1.70516e-09	-1.63744	23S rRNA (uridine(2552)-2'-O)-methyltransferase (EC 2.1.1.166);Ontology_term
32	-3.06693	fig|6666666.571729.peg.1743	4.21275e-06	4.01231e-05	-1.6168	Tol-Pal system-associated acyl-CoA thioesterase
33	-3.03237	fig|6666666.571729.peg.360	1.09365e-12	4.88742e-11	-1.60045	LSU ribosomal protein L22p (L17e)
34	-2.94011	fig|6666666.571729.peg.1051	0.00023298	0.00137397	-1.55587	Modulator of drug activity B
35	-2.93769	fig|6666666.571729.peg.632	1.22749e-07	1.59257e-06	-1.55468	Twin-arginine translocation protein TatB
36	-2.91944	fig|6666666.571729.peg.357	2.20122e-10	5.08999e-09	-1.54569	LSU ribosomal protein L23p (L23Ae)
37	-2.91236	fig|6666666.571729.peg.1892	1.06515e-10	2.72502e-09	-1.54219	LSU ribosomal protein L31p @ LSU ribosomal protein L31p%2C zinc-dependent
38	-2.89677	fig|6666666.571729.peg.1464	1.43988e-07	1.84434e-06	-1.53444	GTP cyclohydrolase II (EC 3.5.4.25);Ontology_term
39	-2.89286	fig|6666666.571729.peg.1214	2.74306e-09	5.30413e-08	-1.5325	3-hydroxyacyl-[acyl-carrier-protein] dehydratase%2C FabA form (EC 4.2.1.59) @ Trans-2-decenoyl-[acyl-carrier-protein] isomerase (EC 5.3.3.14);Ontology_term
40	-2.88342	fig|6666666.571729.peg.1849	0.00146244	0.00657936	-1.52778	tRNA (guanine(46)-N(7))-methyltransferase (EC 2.1.1.33);Ontology_term
41	-2.88295	fig|6666666.571729.peg.364	0.0166709	0.0489418	-1.52755	SSU ribosomal protein S17p (S11e)
42	-2.8778	fig|6666666.571729.peg.47	0.00118339	0.00544259	-1.52497	N(6)-L-threonylcarbamoyladenine synthase (EC 2.3.1.234);Ontology_term
43	-2.87517	fig|6666666.571729.peg.1463	0.000628378	0.00318304	-1.52365	Phosphatidylglycerophosphatase B (EC 3.1.3.27);Ontology_term
44	-2.86884	fig|6666666.571729.peg.1809	1.49214e-05	0.000125552	-1.52047	Copper(I) chaperone CopZ
45	-2.85869	fig|6666666.571729.peg.1409	1.18444e-18	1.32328e-16	-1.51535	Outer membrane stress sensor protease DegQ%2C serine protease
46	-2.85524	fig|6666666.571729.peg.1733	8.17096e-07	8.88206e-06	-1.51361	Iron-sulfur cluster assembly iron binding protein IscA
47	-2.82038	fig|6666666.571729.peg.1242	0.000750016	0.00369677	-1.49589	Iron(III) ABC transporter%2C solute-binding protein
48	-2.80915	fig|6666666.571729.peg.1643	3.70509e-05	0.00028011	-1.49013	Arginine ABC transporter%2C ATP-binding protein ArtP
49	-2.80531	fig|6666666.571729.peg.1729	0.00184099	0.0079625	-1.48816	Ferredoxin%2C 2Fe-2S
50	-2.78114	fig|6666666.571729.peg.949	2.66817e-09	5.20942e-08	-1.47567	Flavodoxin 1
51	-2.77184	fig|6666666.571729.peg.717	9.13659e-08	1.22491e-06	-1.47084	Uncharacterized protease YegQ
52	-2.76298	fig|6666666.571729.peg.187	2.65664e-07	3.21837e-06	-1.46623	Sigma factor RpoE negative regulatory protein RseB precursor
53	-2.75878	fig|6666666.571729.peg.1740	1.93195e-10	4.62519e-09	-1.46403	TolA protein
54	-2.75778	fig|6666666.571729.peg.355	9.39968e-12	3.04883e-10	-1.46351	LSU ribosomal protein L3p (L3e)
55	-2.74478	fig|6666666.571729.peg.1710	0.00221665	0.00922916	-1.45669	Acid stress protein IbaG
56	-2.72383	fig|6666666.571729.peg.69	1.91633e-08	3.05853e-07	-1.44564	hypothetical protein
57	-2.70571	fig|6666666.571729.peg.1509	0.000738382	0.00364837	-1.436	DNA polymerase III psi subunit (EC 2.7.7.7);Ontology_term
58	-2.69795	fig|6666666.571729.peg.1123	1.19354e-10	3.00025e-09	-1.43187	Pyruvate kinase (EC 2.7.1.40);Ontology_term
59	-2.69522	fig|6666666.571729.peg.774	0.00193149	0.0082293	-1.4304	Cytochrome c-type heme lyase subunit nrfE%2C nitrite reductase complex assembly
60	-2.68931	fig|6666666.571729.peg.1602	2.00025e-05	0.000164184	-1.42724	FIG024746: hypothetical protein
61	-2.6873	fig|6666666.571729.peg.358	3.80679e-13	1.96294e-11	-1.42616	LSU ribosomal protein L2p (L8e)
62	-2.67508	fig|6666666.571729.peg.1730	2.30886e-12	9.10414e-11	-1.41958	Chaperone protein HscA
63	-2.66616	fig|6666666.571729.peg.880	0.00996319	0.0320196	-1.41476	hypothetical protein
64	-2.66583	fig|6666666.571729.peg.1482	0.0016054	0.00715843	-1.41459	hypothetical protein
65	-2.65054	fig|6666666.571729.peg.359	1.88164e-09	3.74651e-08	-1.40629	SSU ribosomal protein S19p (S15e)
66	-2.64875	fig|6666666.571729.peg.630	9.93561e-07	1.06279e-05	-1.40531	Porphobilinogen synthase (EC 4.2.1.24);Ontology_term
67	-2.6417	fig|6666666.571729.peg.2003	0.00197814	0.00835722	-1.40147	Frataxin homolog CyaY%2C facilitates Fe-S cluster assembly%2C interacts with IscS
68	-2.63101	fig|6666666.571729.peg.73	1.09228e-12	4.88742e-11	-1.39561	Purine nucleoside phosphorylase (EC 2.4.2.1);Ontology_term
69	-2.61245	fig|6666666.571729.peg.353	2.40082e-19	3.01753e-17	-1.3854	hypothetical protein
70	-2.59061	fig|6666666.571729.peg.354	1.23072e-11	3.92854e-10	-1.37329	SSU ribosomal protein S10p (S20e)
71	-2.58705	fig|6666666.571729.peg.1858	5.91202e-11	1.69844e-09	-1.37131	Glutathionylspermidine synthase (EC 6.3.1.8) / Glutathionylspermidine amidohydrolase (EC 3.5.1.78);Ontology_term
72	-2.58043	fig|6666666.571729.peg.1168	1.45357e-05	0.00012282	-1.36761	6%2C7-dimethyl-8-ribityllumazine synthase (EC 2.5.1.78);Ontology_term
73	-2.58004	fig|6666666.571729.peg.1641	0.00411282	0.0154775	-1.36739	Arginine ABC transporter%2C permease protein ArtQ
74	-2.57328	fig|6666666.571729.peg.948	1.80414e-08	2.90251e-07	-1.36361	Ferric uptake regulation protein FUR
75	-2.57131	fig|6666666.571729.peg.1013	2.20203e-10	5.08999e-09	-1.36251	LSU ribosomal protein L25p
76	-2.56729	fig|6666666.571729.peg.1169	9.77388e-06	8.47417e-05	-1.36025	Transcription termination protein NusB
77	-2.55184	fig|6666666.571729.peg.1542	0.00207656	0.0087181	-1.35154	HesA/MoeB/ThiF family protein > sulfur transfer pathway protein CsdL
78	-2.54703	fig|6666666.571729.peg.989	0.00769445	0.0256789	-1.34882	Iron compound ABC transporter%2C permease protein
79	-2.54603	fig|6666666.571729.peg.1731	8.84204e-07	9.50874e-06	-1.34825	Uncharacterized protein YbfG
80	-2.52453	fig|6666666.571729.peg.1750	0.00158668	0.00709069	-1.33602	Holliday junction ATP-dependent DNA helicase RuvA (EC 3.6.4.12);Ontology_term
81	-2.50799	fig|6666666.571729.peg.565	5.54107e-09	1.01301e-07	-1.32653	FIG01269488: protein%2C clustered with ribosomal protein L32p
82	-2.50503	fig|6666666.571729.peg.1485	5.79743e-05	0.000427056	-1.32483	Transcriptional activator MetR
83	-2.49265	fig|6666666.571729.peg.1692	0.000238828	0.00140024	-1.31768	T6SS lysozyme-like component TssE
84	-2.4833	fig|6666666.571729.peg.361	5.45979e-11	1.59125e-09	-1.31226	SSU ribosomal protein S3p (S3e)
85	-2.46688	fig|6666666.571729.peg.1846	5.78579e-06	5.28874e-05	-1.30269	Transcriptional regulator%2C AcrR family
86	-2.45857	fig|6666666.571729.peg.356	9.36971e-11	2.47928e-09	-1.29782	LSU ribosomal protein L4p (L1e)
87	-2.43524	fig|6666666.571729.peg.1768	4.55109e-11	1.3867e-09	-1.28406	hypothetical protein
88	-2.4231	fig|6666666.571729.peg.659	0.00940813	0.0305157	-1.27685	hypothetical protein
89	-2.42309	fig|6666666.571729.peg.440	3.37577e-05	0.000260841	-1.27685	Iron(III) dicitrate transport system%2C periplasmic iron-binding protein FecB (TC 3.A.1.14.1)
90	-2.42246	fig|6666666.571729.peg.416	0.000384235	0.00208274	-1.27648	tRNA pseudouridine(13) synthase (EC 5.4.99.27);Ontology_term
91	-2.41602	fig|6666666.571729.peg.764	1.71405e-08	2.77981e-07	-1.27263	Alanine transaminase (EC 2.6.1.2);Ontology_term
92	-2.4147	fig|6666666.571729.peg.676	2.26679e-07	2.79853e-06	-1.27185	LSU ribosomal protein L27p
93	-2.41048	fig|6666666.571729.peg.1793	0.000264991	0.00152339	-1.26932	Membrane protein involved in the export of O-antigen and teichoic acid
94	-2.40887	fig|6666666.571729.peg.186	0.0165131	0.0485495	-1.26836	Molybdopterin-guanine dinucleotide biosynthesis protein MobB
95	-2.36191	fig|6666666.571729.peg.681	0.0119142	0.0369745	-1.23995	LSU ribosomal protein L31p @ LSU ribosomal protein L31p%2C zinc-independent
96	-2.36137	fig|6666666.571729.peg.226	4.94603e-07	5.64654e-06	-1.23963	Threonine dehydratase biosynthetic (EC 4.3.1.19);Ontology_term
97	-2.35711	fig|6666666.571729.peg.430	4.24484e-09	7.97793e-08	-1.23702	33 kDa chaperonin HslO
98	-2.35237	fig|6666666.571729.peg.839	1.59625e-08	2.65294e-07	-1.23411	Uracil phosphoribosyltransferase (EC 2.4.2.9);Ontology_term
99	-2.33405	fig|6666666.571729.peg.1800	2.1343e-09	4.20792e-08	-1.22284	Glutamyl-tRNA synthetase (EC 6.1.1.17);Ontology_term
100	-2.33128	fig|6666666.571729.peg.1737	7.78031e-07	8.50337e-06	-1.22112	tRNA (cytidine(32)/uridine(32)-2'-O)-methyltransferase (EC 2.1.1.200);Ontology_term
101	-2.32957	fig|6666666.571729.peg.57	7.53149e-07	8.34998e-06	-1.22006	L-cystine ABC transporter%2C substrate-binding protein TcyA
102	-2.32486	fig|6666666.571729.peg.936	9.07302e-05	0.000635744	-1.21715	Nucleoside-diphosphate-sugar epimerases
103	-2.323	fig|6666666.571729.peg.1012	0.00433278	0.0161974	-1.21599	DedA protein
104	-2.32293	fig|6666666.571729.peg.1245	7.09639e-08	9.84195e-07	-1.21595	Molybdate-binding domain of ModE
105	-2.32283	fig|6666666.571729.peg.1297	0.00173013	0.00763001	-1.21588	(2E%2C6E)-farnesyl diphosphate synthase (EC 2.5.1.10);Ontology_term
106	-2.32153	fig|6666666.571729.peg.1917	0.00025508	0.00147404	-1.21508	Lipooligosaccharide biosynthesis protein lex-1 (EC 2.-.-.-);Ontology_term
107	-2.31732	fig|6666666.571729.peg.1316	9.39959e-05	0.000654069	-1.21246	Stringent starvation protein B
108	-2.30976	fig|6666666.571729.peg.1566	0.000392093	0.00211394	-1.20774	UPF0307 protein YjgA
109	-2.30493	fig|6666666.571729.peg.1573	0.00376862	0.0144253	-1.20472	N-succinyl-L%2CL-diaminopimelate desuccinylase (EC 3.5.1.18);Ontology_term
110	-2.30426	fig|6666666.571729.peg.905	2.80446e-14	1.67643e-12	-1.2043	Chaperone protein DnaK
111	-2.30403	fig|6666666.571729.peg.1603	0.00128927	0.00585265	-1.20416	FIG023677: hypothetical protein
112	-2.28702	fig|6666666.571729.peg.1742	2.32158e-06	2.34608e-05	-1.19347	Tol-Pal system protein TolQ
113	-2.28028	fig|6666666.571729.peg.1732	1.12949e-07	1.48458e-06	-1.18921	Chaperone protein HscB
114	-2.27606	fig|6666666.571729.peg.755	1.42888e-07	1.84197e-06	-1.18654	Autonomous glycyl radical cofactor
115	-2.27575	fig|6666666.571729.peg.67	0.00812396	0.0268264	-1.18634	hypothetical protein
116	-2.26975	fig|6666666.571729.peg.467	1.11477e-06	1.17989e-05	-1.18253	Excinuclease ABC subunit A
117	-2.26321	fig|6666666.571729.peg.735	0.00587307	0.0208302	-1.17837	Efflux ABC transporter%2C permease/ATP-binding protein
118	-2.26258	fig|6666666.571729.peg.1487	0.00736362	0.0249265	-1.17797	Site-specific recombinase
119	-2.26196	fig|6666666.571729.peg.1054	0.000118502	0.000805094	-1.17757	Peptide chain release factor 1
120	-2.25936	fig|6666666.571729.peg.1039	0.00137439	0.006225	-1.17591	Hypothetical metal-binding enzyme%2C YcbL homolog
121	-2.25701	fig|6666666.571729.peg.841	6.41085e-09	1.1409e-07	-1.17441	Nitric-oxide reductase (EC 1.7.99.7)%2C quinol-dependent;Ontology_term
122	-2.25373	fig|6666666.571729.peg.625	3.03421e-06	2.93356e-05	-1.17232	FAD:protein FMN transferase (EC 2.7.1.180) @ FAD:protein FMN transferase (EC 2.7.1.180)%2C NqrBC-associated;Ontology_term
123	-2.25341	fig|6666666.571729.peg.871	0.00114307	0.0053211	-1.17211	DNA polymerase III chi subunit (EC 2.7.7.7);Ontology_term
124	-2.25224	fig|6666666.571729.peg.318	0.000184772	0.00116482	-1.17136	Putative phosphatase YigL%2C haloacid dehalogenase-like phosphatase family
125	-2.23215	fig|6666666.571729.peg.843	9.03994e-05	0.000635641	-1.15844	Signal recognition particle protein Ffh
126	-2.22696	fig|6666666.571729.peg.1827	6.3175e-05	0.000463667	-1.15508	3-hydroxyacyl-[acyl-carrier-protein] dehydratase%2C FabZ form (EC 4.2.1.59);Ontology_term
127	-2.22093	fig|6666666.571729.peg.1811	0.00194081	0.00825154	-1.15116	Methionine repressor MetJ
128	-2.21226	fig|6666666.571729.peg.531	3.63651e-05	0.000277008	-1.14552	GTP-binding protein TypA/BipA
129	-2.20429	fig|6666666.571729.peg.1716	0.00190332	0.00816108	-1.14031	Apolipoprotein N-acyltransferase / Copper homeostasis protein CutE
130	-2.19547	fig|6666666.571729.peg.1850	2.63261e-07	3.20859e-06	-1.13453	FIG002060: uncharacterized protein YggL
131	-2.19385	fig|6666666.571729.peg.782	6.84215e-05	0.000496735	-1.13347	LSU ribosomal protein L33p @ LSU ribosomal protein L33p%2C zinc-independent
132	-2.18888	fig|6666666.571729.peg.142	1.19539e-08	2.03723e-07	-1.1302	Ketol-acid reductoisomerase (NADP(+)) (EC 1.1.1.86);Ontology_term
133	-2.1841	fig|6666666.571729.peg.1493	0.00122798	0.00561241	-1.12704	Uridine kinase (EC 2.7.1.48);Ontology_term
134	-2.17341	fig|6666666.571729.peg.1486	0.00866527	0.0283347	-1.11996	Site-specific recombinase
135	-2.16172	fig|6666666.571729.peg.1318	3.13867e-08	4.81822e-07	-1.11218	SSU ribosomal protein S9p (S16e)
136	-2.16128	fig|6666666.571729.peg.682	0.00196062	0.00831814	-1.11189	tmRNA-binding protein SmpB
137	-2.16125	fig|6666666.571729.peg.1808	8.84482e-09	1.54669e-07	-1.11187	Copper-translocating P-type ATPase (EC 3.6.3.4);Ontology_term
138	-2.16081	fig|6666666.571729.peg.1646	3.19878e-08	4.87329e-07	-1.11157	Thioredoxin
139	-2.15614	fig|6666666.571729.peg.70	1.09597e-05	9.45922e-05	-1.10845	Transcription accessory protein (S1 RNA-binding domain)
140	-2.15319	fig|6666666.571729.peg.367	0.000177129	0.00112775	-1.10648	LSU ribosomal protein L5p (L11e)
141	-2.14864	fig|6666666.571729.peg.879	0.00152606	0.00685022	-1.10342	LemA family protein
142	-2.1478	fig|6666666.571729.peg.362	9.76286e-09	1.69251e-07	-1.10286	LSU ribosomal protein L16p (L10e)
143	-2.14244	fig|6666666.571729.peg.980	0.00714297	0.0244154	-1.09926	hypothetical protein
144	-2.13461	fig|6666666.571729.peg.1741	7.13792e-05	0.000514493	-1.09397	Tol biopolymer transport system%2C TolR protein
145	-2.12048	fig|6666666.571729.peg.1797	9.33991e-05	0.000652172	-1.08439	Soluble lytic murein transglycosylase (EC 4.2.2.n1)
146	-2.11893	fig|6666666.571729.peg.1299	9.31467e-10	1.93111e-08	-1.08334	LSU ribosomal protein L20p
147	-2.10883	fig|6666666.571729.peg.675	4.73196e-06	4.40554e-05	-1.07644	LSU ribosomal protein L21p
148	-2.10231	fig|6666666.571729.peg.1437	6.98293e-06	6.24119e-05	-1.07197	Ribonucleotide reductase of class Ia (aerobic)%2C alpha subunit (EC 1.17.4.1);Ontology_term
149	-2.09735	fig|6666666.571729.peg.1715	0.00450989	0.0167332	-1.06857	Phospholipid ABC transporter ATP-binding protein MlaF
150	-2.0922	fig|6666666.571729.peg.1861	4.93413e-06	4.5726e-05	-1.06502	Phosphatidylserine decarboxylase (EC 4.1.1.65);Ontology_term
151	-2.09149	fig|6666666.571729.peg.239	2.26693e-05	0.000183822	-1.06453	tRNA-5-carboxymethylaminomethyl-2-thiouridine(34) synthesis protein MnmG
152	-2.09003	fig|6666666.571729.peg.1303	0.000202266	0.00123697	-1.06352	Translation initiation factor 3
153	-2.06732	fig|6666666.571729.peg.1907	0.000201048	0.00123642	-1.04776	LSU ribosomal protein L9p
154	-2.06657	fig|6666666.571729.peg.1818	6.63298e-11	1.82725e-09	-1.04724	Heat shock protein 60 kDa family chaperone GroEL
155	-2.06353	fig|6666666.571729.peg.1183	0.000933085	0.00446502	-1.04512	Transcription termination protein NusA
156	-2.05813	fig|6666666.571729.peg.144	0.00163156	0.00725898	-1.04134	histone H1
157	-2.0531	fig|6666666.571729.peg.1341	0.000422281	0.00225853	-1.0378	D-alanyl-D-alanine carboxypeptidase (EC 3.4.16.4);Ontology_term
158	-2.04127	fig|6666666.571729.peg.46	0.000232925	0.00137397	-1.02947	SSU ribosomal protein S21p
159	-2.02889	fig|6666666.571729.peg.1587	4.32953e-06	4.07414e-05	-1.02069	Ribonucleotide reductase of class III (anaerobic)%2C large subunit (EC 1.17.4.2);Ontology_term
160	-2.02626	fig|6666666.571729.peg.363	2.839e-05	0.000223017	-1.01882	LSU ribosomal protein L29p (L35e)
161	-2.0146	fig|6666666.571729.peg.496	0.00274682	0.0111007	-1.01049	2-haloalkanoic acid dehalogenase (EC 3.8.1.2);Ontology_term
162	-2.01209	fig|6666666.571729.peg.1494	0.0105294	0.0335573	-1.00869	Deoxycytidine triphosphate deaminase (EC 3.5.4.13);Ontology_term
163	-2.00241	fig|6666666.571729.peg.1468	0.000292451	0.00166135	-1.00174	DNA topoisomerase IV subunit B (EC 5.99.1.3);Ontology_term
164	-2.00191	fig|6666666.571729.peg.1096	0.000419297	0.00224855	-1.00138	Thiol:disulfide interchange protein DsbC
165	-2.00099	fig|6666666.571729.peg.1929	5.10409e-06	4.7084e-05	-1.00071	SOS-response repressor and protease LexA (EC 3.4.21.88);Ontology_term
